# A Proteomics-Based Comparison of Host Responses to Spotted Fever Group *Rickettsia* in Endothelial Cells

**DOI:** 10.1101/2025.07.24.666595

**Authors:** Pedro Curto, Catia Santa, Bruno Manadas, Isaura Simoes

**Affiliations:** I3S - Instituto de Investigação e Inovação em Saúde, Porto, Portugal; IBMC - Instituto de Biologia Molecular e Celular, Universidade do Porto, Portugal; CNC-UC - Center for Neuroscience and Cell Biology, University of Coimbra; CiBB - Centre for Innovative Biomedicine and Biotechnology, University of Coimbra; Department of Biological Sciences, Old Dominion University, Norfolk, Virginia, USA

**Keywords:** Spotted fever group *Rickettsia*, *Rickettsia africae*, *Rickettsia parkeri*, *Rickettsia massiliae*, *R. montanensis*, SWATH-MS/MS, endothelial cells, HUVEC/TERT2, antiviral immunity, Type I interferon signaling, THP-1

## Abstract

Spotted fever group (SFG) *Rickettsia* species are obligate intracellular bacteria with a tropism for endothelial cells (ECs), where they initiate pathogenesis leading to rickettsial vasculitis. However, how endothelial cells sense and respond to infection by *Rickettsia* species of differing pathogenic potential remains poorly defined. In this study, we conducted a comparative analysis of four SFG *Rickettsia* species - *R. africae*, *R. parkeri*, *R. massiliae*, and *R. montanensis* - using high-throughput label-free SWATH/DIA-MS/MS in human HUVEC/TERT2 cells. Our results revealed distinct intracellular growth dynamics that correlated with known virulence profiles: the more pathogenic *R. africae* and *R. parkeri* replicated more efficiently, while the non-pathogenic *R. montanensis* failed to replicate. Proteomic profiling uncovered both shared and species-specific host responses, with a marked induction of proteins associated with type I interferon (IFN-I) signaling, particularly in response to *R. africae* and *R. parkeri*. Proteins typically involved in antiviral immunity, such as RIG-I, ISG15, IFITs, MX1, MX2, and OAS family members, were significantly accumulated, suggesting activation of cytosolic nucleic acid sensing pathways upon infection with pathogenic rickettsiae. ISGylation levels, however, remained low and varied depending on the species, pointing to complex regulatory mechanisms. Comparison with previous quantitative proteomics data in THP-1 macrophages revealed a conserved interferon signature, while also highlighting cell-type-specific responses. Overall, our findings demonstrate that endothelial cells activate innate immune pathways typically associated with antiviral defense upon *Rickettsia* infection. These immune signatures may serve as potential indicators of pathogenic potential and provide a foundation for identifying biomarkers and therapeutic targets in rickettsial diseases.
