## Supplemental table 2 for "A Proteomics-Based Comparison of Host Responses to Spotted Fever Group *Rickettsia* in Endothelial Cells"

### Sheet: Sheet1
A Proteomics-Based Comparison of Host Responses to Spotted Fever Group Rickettsia in Endothelial Cells
Pedro Curto**, Catia Santa, Bruno Manadas, Isaura Simoes**
**Corresponding authors: Pedro Curto & Isaura Simões
Table S2. List of the quantified host proteins and the associated fold change upon infection of HUVEC/TERT2 with R. africae (R.a.), R. parkeri (R.p.), R. massiliae (R.ma.), and R. montanensis (R.mo.) that are categorized as:
Innate Immune Response (GO:0045087) - Sheet2;
Type I Interferon (GO:00600337) - Sheet3;
Proteins that were considered to significantly increase or decrease its abundance upon infection are colored in orange and blue, respectively.

### Sheet: Sheet2 - Innate Immune Response
UniProt_Acession	Accession Name	Name	Num Pep	Fold change (R.a./uninf.)	LOG2 (R.a./uninf.)	P-value (R.a./uninf.)	Fold change (R.p./uninf.)	LOG2 (R.p./uninf.)	P-value (R.p./uninf.)	Fold change (R.ma./uninf.)	LOG2 (R.ma./uninf.)	P-value (R.ma./uninf.)	Fold change (R.mo./uninf.)	LOG2 (R.mo./uninf.)	P-value (R.mo./uninf.)
P20591	MX1	Interferon-induced GTP-binding protein Mx1	14	85.6685	6.42069	0.00263972	48.3675	5.59596	0.0142516	2.56331	1.35801	0.0888527	1.06652	0.0929097	0.359959
Q15646	OASL	2'-5'-oligoadenylate synthase-like protein	7	20.8793	4.384	0.0119349	11.7697	3.55701	0.0692343	0.79032	-0.339491	0.395366	0.88515	-0.176006	0.476173
P05161	ISG15	Ubiquitin-like protein ISG15	2	19.4278	4.28005	0.00576245	10.4578	3.38651	0.0270239	1.29778	0.376051	0.242899	1.02033	0.0290384	0.476173
P29728	OAS2	2'-5'-oligoadenylate synthase 2	2	17.3115	4.11366	0.00506522	12.6617	3.6624	0.0237949	1.71876	0.781371	0.182985	1.11488	0.156891	0.382544
P05026	AT1B1	Sodium/potassium-transporting ATPase subunit beta-1	1	15.7246	3.97495	0.295806	0.594871	-0.749351	0.138469	0.562304	-0.830577	0.189367	1.3153	0.395397	0.328155
Q13287	NMI	N-myc-interactor	1	14.1941	3.82722	0.00211004	8.6466	3.11213	0.0169624	4.03191	2.01146	0.182985	3.60275	1.8491	0.223769
P20592	MX2	Interferon-induced GTP-binding protein Mx2	2	11.8333	3.56478	0.00625221	4.47887	2.16313	0.0799239	1.53973	0.622675	0.231267	1.25746	0.330509	0.30561
Q460N5	PAR14	Protein mono-ADP-ribosyltransferase PARP14	1	11.3332	3.50248	0.00211004	6.92835	2.79251	0.0254436	2.27938	1.18864	0.141069	2.28875	1.19456	0.0912476
O95786	DDX58	Antiviral innate immune response receptor RIG-I	12	10.3751	3.37506	0.000832845	6.29696	2.65466	0.00828808	1.53706	0.620173	0.0532826	1.13371	0.181054	0.201392
Q9BYX4	IFIH1	Interferon-induced helicase C domain-containing protein 1	3	9.27569	3.21345	0.0213774	4.41829	2.14349	0.0942643	1.0361	0.051164	0.476173	0.447104	-1.16132	0.242899
P80217	IN35	Interferon-induced 35 kDa protein	1	8.28055	3.04973	0.084137	3.17474	1.66664	0.266558	2.16879	1.11689	0.235742	2.37622	1.24867	0.282483
P01889	HLAB	HLA class I histocompatibility antigen, B alpha chain	2	7.56186	2.91874	0.00168097	4.3874	2.13337	0.0142516	1.80614	0.852908	0.100194	1.2476	0.319159	0.275049
P32455	GBP1	Guanylate-binding protein 1	3	7.54534	2.91559	0.0140372	2.84203	1.50692	0.0289387	1.39754	0.482893	0.343811	1.0782	0.108629	0.452431
Q8IXQ6	PARP9	Protein mono-ADP-ribosyltransferase PARP9	2	6.80879	2.7674	0.0115249	5.2839	2.4016	0.0301845	1.41587	0.501685	0.295339	2.42283	1.27669	0.201471
Q9Y6K5	OAS3	2'-5'-oligoadenylate synthase 3	4	5.56894	2.4774	0.00996211	3.84883	1.94442	0.100194	0.972926	-0.0395977	0.502701	0.900842	-0.150653	0.5
Q5K651	SAMD9	Sterile alpha motif domain-containing protein 9	4	4.59062	2.19869	0.0140372	2.83946	1.50562	0.0393047	1.11818	0.161158	0.395366	1.09031	0.124733	0.476173
P10321	HLAC	HLA class I histocompatibility antigen, C alpha chain	2	3.91075	1.96745	0.00576245	2.57212	1.36296	0.0364698	1.19425	0.256101	0.262939	0.946227	-0.0797412	0.428857
P29590	PML	Protein PML	1	2.25144	1.17085	0.0337798	1.59163	0.670501	0.13471	0.856183	-0.224008	0.141069	0.972746	-0.0398651	0.359959
P19474	RO52	E3 ubiquitin-protein ligase TRIM21	3	2.22612	1.15453	0.0142516	1.41559	0.501404	0.0785536	0.919706	-0.120755	0.452431	0.857082	-0.222494	0.343811
Q9Y3Z3	SAMH1	Deoxynucleoside triphosphate triphosphohydrolase SAMHD1	3	2.03596	1.02571	0.0364698	1.70367	0.768643	0.112639	0.920096	-0.120144	0.231267	0.923952	-0.11411	0.264306
Q7Z2W4	ZCCHV	Zinc finger CCCH-type antiviral protein 1	4	1.80885	0.855071	0.0076916	1.57763	0.657755	0.0149432	1.14079	0.190031	0.242128	1.16677	0.222521	0.231267
P55265	DSRAD	Double-stranded RNA-specific adenosine deaminase	4	1.71136	0.77514	0.00329126	1.41892	0.504794	0.0142516	1.14334	0.193255	0.126245	1.06425	0.0898355	0.275049
Q14258	TRI25	E3 ubiquitin/ISG15 ligase TRIM25	6	1.63756	0.711544	0.00408987	1.53541	0.618621	0.0280457	1.07617	0.105901	0.157161	0.941996	-0.0862065	0.452431
P26022	PTX3	Pentraxin-related protein PTX3	1	1.57416	0.654587	0.0911746	1.24465	0.315736	0.289997	1.34615	0.428841	0.200388	1.47232	0.558095	0.098847
Q16666	IF16	Gamma-interferon-inducible protein 16	9	1.48174	0.567293	0.0169624	1.31363	0.393554	0.0692343	0.990664	-0.0135327	0.476508	0.975388	-0.035952	0.506919
O00571	DDX3X	ATP-dependent RNA helicase DDX3X	11	1.44081	0.526877	0.00329126	1.1007	0.138417	0.126245	1.14245	0.192129	0.106623	1.07127	0.0993186	0.221183
Q9UN86	G3BP2	Ras GTPase-activating protein-binding protein 2	2	1.08331	0.115445	0.320225	1.2014	0.264714	0.207703	1.09992	0.137393	0.287703	1.78586	0.836621	0.242975
P12931	SRC	Proto-oncogene tyrosine-protein kinase Src	1	0.968542	-0.0461128	0.422316	1.23242	0.301494	0.182349	1.07477	0.104026	0.312299	1.15849	0.212244	0.182495
Q15233	NONO	Non-POU domain-containing octamer-binding protein	11	0.955689	-0.0653869	0.476173	1.06862	0.095748	0.117871	0.791902	-0.336607	0.106565	0.72709	-0.459794	0.0912476
P14174	MIF	Macrophage migration inhibitory factor	1	0.907359	-0.140255	0.160112	1.03938	0.0557293	0.5	0.665686	-0.587087	0.0070186	0.872031	-0.197548	0.174569
P08779	K1C16	Keratin, type I cytoskeletal 16	2	0.860476	-0.216793	0.428857	1.34916	0.432058	0.335653	2.49455	1.31878	0.235661	0.429904	-1.21791	0.30561
P15559	NQO1	NAD(P)H dehydrogenase [quinone] 1	1	0.806254	-0.310694	0.133279	1.09078	0.125354	0.193331	1.09163	0.126489	0.209482	1.06707	0.0936572	0.399954
P23246	SFPQ	Splicing factor, proline- and glutamine-rich	6	0.794341	-0.33217	0.0179024	0.901033	-0.150347	0.11783	0.841749	-0.248538	0.0358048	0.921841	-0.11741	0.0930488
P07947	YES	Tyrosine-protein kinase Yes	3	0.786573	-0.346347	0.616713	0.963986	-0.0529163	0.428857	0.958948	-0.0604752	0.422316	1.01276	0.0182857	0.458414
P09429	HMGB1	High mobility group protein B1	4	0.769031	-0.378886	0.0385849	0.817121	-0.291379	0.106623	0.347152	-1.52636	0.00168097	0.88865	-0.170312	0.231267
Q14166	TTL12	Tubulin--tyrosine ligase-like protein 12	2	0.736515	-0.441213	0.157107	1.1061	0.145487	0.201471	0.938714	-0.0912427	0.351436	0.806331	-0.310556	0.188593
P17931	LEG3	Galectin-3	1	0.497003	-1.00867	0.0298863	0.98221	-0.0258971	0.437219	0.993936	-0.00877575	0.428857	0.984536	-0.0224843	0.451847
Q9BWS9	CHID1	Chitinase domain-containing protein 1	1	0.224693	-2.15397	0.476173	1.54734	0.629793	0.470098	0.175811	-2.5079	0.506919	1.28683	0.363826	0.394408

### Sheet: Sheet3 - Type I Interferon
UniProt_Acession	Accession Name	Name	Num Pep	Fold change (R.a./uninf.)	LOG2 (R.a./uninf.)	P-value (R.a./uninf.)	Fold change (R.p./uninf.)	LOG2 (R.p./uninf.)	P-value (R.p./uninf.)	Fold change (R.ma./uninf.)	LOG2 (R.ma./uninf.)	P-value (R.ma./uninf.)	Fold change (R.mo./uninf.)	LOG2 (R.mo./uninf.)	P-value (R.mo./uninf.)
P20591	MX1	Interferon-induced GTP-binding protein Mx1	14	85.6685	6.42069	0.00263972	48.3675	5.59596	0.0142516	2.56331	1.35801	0.0888527	1.06652	0.0929097	0.359959
O14879	IFIT3	Interferon-induced protein with tetratricopeptide repeats 3	6	28.0277	4.80878	0.0124321	14.2645	3.83436	0.0639391	0.949327	-0.0750232	0.450595	1.18943	0.250265	0.476173
Q15646	OASL	2'-5'-oligoadenylate synthase-like protein	7	20.8793	4.384	0.0119349	11.7697	3.55701	0.0692343	0.79032	-0.339491	0.395366	0.88515	-0.176006	0.476173
P09914	IFIT1	Interferon-induced protein with tetratricopeptide repeats 1	12	19.6271	4.29477	0.0210343	9.30941	3.21869	0.126245	0.496282	-1.01077	0.14963	1.11215	0.153358	0.428857
P05161	ISG15	Ubiquitin-like protein ISG15	2	19.4278	4.28005	0.00576245	10.4578	3.38651	0.0270239	1.29778	0.376051	0.242899	1.02033	0.0290384	0.476173
P29728	OAS2	2'-5'-oligoadenylate synthase 2	2	17.3115	4.11366	0.00506522	12.6617	3.6624	0.0237949	1.71876	0.781371	0.182985	1.11488	0.156891	0.382544
P20592	MX2	Interferon-induced GTP-binding protein Mx2	2	11.8333	3.56478	0.00625221	4.47887	2.16313	0.0799239	1.53973	0.622675	0.231267	1.25746	0.330509	0.30561
P80217	IFI35	Interferon-induced 35 kDa protein	1	8.28055	3.04973	0.084137	3.17474	1.66664	0.266558	2.16879	1.11689	0.235742	2.37622	1.24867	0.282483
P01889	HLA-B	HLA class I histocompatibility antigen, B alpha chain	2	7.56186	2.91874	0.00168097	4.3874	2.13337	0.0142516	1.80614	0.852908	0.100194	1.2476	0.319159	0.275049
P09913	IFIT2	Interferon-induced protein with tetratricopeptide repeats 2	3	6.63953	2.73108	0.0393047	2.56343	1.35808	0.182985	0.556831	-0.84469	0.242899	0.372437	-1.42493	0.157161
Q9Y6K5	OAS3	2'-5'-oligoadenylate synthase 3	4	5.56894	2.4774	0.00996211	3.84883	1.94442	0.100194	0.972926	-0.0395977	0.502701	0.900842	-0.150653	0.5
P42224	STAT1	Signal transducer and activator of transcription 1-alpha/beta	11	5.17308	2.37102	0.00625221	3.74323	1.90428	0.020123	1.57489	0.655254	0.182985	1.20248	0.266019	0.382544
P10321	HLA-C	HLA class I histocompatibility antigen, C alpha chain	2	3.91075	1.96745	0.00576245	2.57212	1.36296	0.0364698	1.19425	0.256101	0.262939	0.946227	-0.0797412	0.428857
P23497	SP100	Nuclear autoantigen Sp-100	1	2.14542	1.10126	0.00329126	1.83711	0.877435	0.00852025	1.07386	0.102812	0.112639	1.02547	0.03628	0.25174
Q9Y3Z3	SAMHD1	Deoxynucleoside triphosphate triphosphohydrolase SAMHD1	3	2.03596	1.02571	0.0364698	1.70367	0.768643	0.112639	0.920096	-0.120144	0.231267	0.923952	-0.11411	0.264306
P28062	PSMB8	Proteasome subunit beta type-8	2	1.91928	0.940566	0.0070186	1.55766	0.639377	0.0421649	1.03351	0.0475474	0.375392	0.988338	-0.016923	0.476173
P55265	ADAR	Double-stranded RNA-specific adenosine deaminase	4	1.71136	0.77514	0.00329126	1.41892	0.504794	0.0142516	1.14334	0.193255	0.126245	1.06425	0.0898355	0.275049
P23458	JAK1	Tyrosine-protein kinase JAK1	2	1.4665	0.552382	0.428857	1.01181	0.0169366	0.425048	2.38166	1.25197	0.352574	0.73948	-0.435417	0.33898
